# Fetal sex is associated with the maternal gut microbiota composition and its metabolic function

**DOI:** 10.1101/2025.06.15.659758

**Authors:** Blake M. Williams, Jessica Liu, Beatriz Peñalver Bernabé

## Abstract

**Background:** Pregnancy affects almost every organ and system, including the microorganisms that resides in the gastrointestinal track, the gut microbiota. Pregnancy hormones, such as progesterone and estradiol, alter the composition of the maternal gut microbiota, directly and indirectly, and in turn, the gastrointestinal microorganism can modify the activity of reproductive hormones. While the levels of pregnancy hormones depend on the fetal sex, the role of fetal sex in the maternal gut microbiota composition and function has not been explored yet.

**Methods:** Using publicly available microbial sequencing data from a cohort of 485 pregnant women in Guangzhou, China, we identified taxonomical and predicted metabolic signatures associated with fetal sex and gestational age using zero-inflated Gaussian models and linear models, respectively, correcting for pre-pregnancy BMI, maternal age, parity, and residency status. Further, we determined sex-specific co-abundance microbial networks using SPIEC-EASI.

**Results:** We observed higher diversity levels in male than in female pregnancies and identified multiple microbial species and predicted microbial enzymes that were differentially abundant between the fetal sex groups, such as increased levels of *Tyzerrella* and β-glucuronidase in female pregnancies, respectively. β-glucuronidase deconjugates glucuronide-bound estrogens into free estrogens and glucuronic acid. Further, the microbial co-abundance networks between the male and female pregnancies were distinct, with efficient information transfer being representative of the female network while the male network was characterized by a larger number of competitive or exclusion interactions between microbial species. While the two networks had similar core communities, there were distinct connections between hormone metabolizing microbes, with β-glucuronidase expressing microbes being more highly connected in the female network.

**Conclusions:** Our study suggests that differences in the maternal-fetal interactions, such as fetus/placenta-produced hormone levels, may affect and be affected by the composition of the gut microbiota of pregnant individuals in a sex-specific manner. A better understanding of the relationship between fetal sex and the maternal gut microbiota may improve maternal health and fetal outcomes.

**Plain English Summary:** The adequate functioning of the microbial communities that reside in the maternal gastrointestinal tract is essential for normal fetal development and their abnormal behavior has been associated with multiple conditions such as preterm birth, gestational diabetes, or depression. Yet, male and female fetuses interact differently with the maternal systems, in part due to the differences in fetal/placental-produced sex hormones. As studies outside pregnancy have shown that estrogen and progesterone metabolites can affect and be affected by the gut microbiota, fetal sex may have direct and indirect effects on maternal outcomes. Understanding these differences could enable better tailoring of prenatal care.

**Highlights:**

- Fetal/placental-produced sex hormones may affect and be affected by the maternal gut microbiota composition and its metabolic functions.
- Gut microbiota diversity and composition during pregnancy is linked to the fetal sex.
- Bacterially produced beta-glucuronidase (GUS), an enzyme that can deconjugate glucuronide-bound estrogens into free glucuronic acid and free estrogen, is increased in pregnancies with female fetuses, plausibly due higher levels of glucuronide-bound estrogens in female pregnancies that benefit GUS-expressing bacterial species that consume glucuronic acid
- The maternal co-abundance gut microbial communities (networks) are distinct in pregnancies with female versus male fetuses specially among taxa that could produce GUS.
