## Supplemental Tables 1-10 for "Fetal sex is associated with the maternal gut microbiota composition and its metabolic function": TableS1.xlsx

### Sheet: Sheet1
Table S1: Summary of Exclusion Parameters
Variable name	Value descriptor	Exclusion value	Variable group	Type
Anamnesis	0(NO), 1(YES)	1	Disease	Discrete
Breast_disease	0(NO), 1(YES)	1	Disease	Discrete
Combined_disease	0(NO), 1(YES)	1	Disease	Discrete
Deficiency_of_G6PD	0(NO), 1(YES)	1	Disease	Discrete
GDM (Gest. diabetes)	0(NO), 1(YES)	1	Disease	Discrete
HDP (Gest. hypertension)	0(NO), 1(YES)	1	Disease	Discrete
Hepatopathy	0(NO), 1(YES)	1	Disease	Discrete
Hypertension	1(≤90/60), 2(90/60-140/90), 3(≥140/90)	2, 3	Disease	Discrete
Hysteromyoma	0(NO), 1(YES)	1	Disease	Discrete
Infection	0(NO), 1(YES)	1	Disease	Discrete
Intrahepatic_cholestasis_of_pregnancy	0(NO), 1(YES)	1	Disease	Discrete
Ovary_disease	0(NO), 1(YES)	1	Disease	Discrete
Pelvic_adhesions	0(NO), 1(YES)	1	Disease	Discrete
Scar_uterus	0(NO), 1(YES)	1	Disease	Discrete
Streptococcal_infection	0(NO), 1(YES)	1	Disease	Discrete
Thalassemia	0(NO), 1(YES)	1	Disease	Discrete
Thyroid_disease	0(NO), 1(YES)	1	Disease	Discrete
Uteroplacental_insufficiency	0(NO), 1(YES)	1	Disease	Discrete
Medication_use	0(NO), 1(YES)	1	Host properties	Discrete
Progesterone_use	0(NO), 1(YES)	1	Host properties	Discrete
Twins	0(NO), 1(YES)	1	Host properties	Discrete
