## Supplemental Tables 1-10 for "Fetal sex is associated with the maternal gut microbiota composition and its metabolic function": TableS2.xlsx

### Sheet: TableS2
Table S2: Significantly differentially abundant taxa by fetal sex, EGA, and their interaction.
Species	coef	qval	Kingdom	Phylum	Class	Order	Family	Genus	Species	plotnames	Source
ASV45	-0.80288	0.00139193	Bacteria	Firmicutes	Clostridia	Lachnospirales	Lachnospiraceae	g__	s__	Lachnospiraceae (f)	Sex
ASV60	-1.06814	0.00792007	Bacteria	Firmicutes	Clostridia	Lachnospirales	Lachnospiraceae	[Eubacterium] ruminantium group	s__	[Eubacterium] ruminantium group (g)	Sex
ASV61	0.953223	0.00139193	Bacteria	Firmicutes	Clostridia	Lachnospirales	Lachnospiraceae	Tyzzerella	s__	Tyzzerella (g)	Sex
ASV68	-0.841836	0.00447651	Bacteria	Firmicutes	Clostridia	Lachnospirales	Lachnospiraceae	[Ruminococcus] torques group	s__	[Ruminococcus] torques group (g)	Sex
ASV253	-0.515929	0.0034365	Bacteria	Firmicutes	Clostridia	Lachnospirales	Lachnospiraceae	g__	s__	Lachnospiraceae (f)	Sex
ASV259	-1.09317	7.16577883104077e-08	Bacteria	Firmicutes	Clostridia	Peptostreptococcales-Tissierellales	Peptostreptococcaceae	Terrisporobacter	s__	Terrisporobacter (g)	Sex
ASV261	-0.694523	0.00592981	Bacteria	Firmicutes	Clostridia	Lachnospirales	Lachnospiraceae	g__	s__	Lachnospiraceae (f)	Sex
ASV278	-0.747788	0.000225082	Bacteria	Firmicutes	Clostridia	Oscillospirales	Ruminococcaceae	g__	s__	Ruminococcaceae (f)	Sex
ASV310	-0.945268	3.06386627056076e-06	Bacteria	Firmicutes	Clostridia	Oscillospirales	Oscillospiraceae	UCG-002	s__	UCG-002 (g) (ASV310)	Sex
ASV321	-0.507709	0.000286165	Bacteria	Firmicutes	Clostridia	Oscillospirales	Ruminococcaceae	Incertae Sedis	s__	Incertae Sedis (g)	Sex
ASV345	-0.550533	0.0057849	Bacteria	Actinobacteriota	Actinobacteria	Micrococcales	Micrococcaceae	Rothia	mucilaginosa	Rothia mucilaginosa (s)	Sex
ASV711	-0.745788	2.61622310032933e-06	Bacteria	p__	c__	o__	f__	g__	s__	Bacteria (k)	Sex
ASV47	-1.23655	4.27473309406382e-06	Bacteria	Verrucomicrobiota	Verrucomicrobiae	Verrucomicrobiales	Akkermansiaceae	Akkermansia	muciniphila	Akkermansia muciniphila (s)	EGA
ASV75	0.823624	0.00104451	Bacteria	Firmicutes	Clostridia	Lachnospirales	Lachnospiraceae	Coprococcus	s__	Coprococcus (g)	EGA
ASV126	0.734147	0.00766251	Bacteria	Firmicutes	Clostridia	Lachnospirales	Lachnospiraceae	g__	s__	Lachnospiraceae (f)	EGA
ASV143	-0.476815	0.00353252	Bacteria	Firmicutes	Clostridia	Oscillospirales	Ruminococcaceae	Incertae Sedis	s__	Incertae Sedis (g)	EGA
ASV225	-0.652598	0.000370436	Bacteria	Firmicutes	Bacilli	Lactobacillales	Lactobacillaceae	Weissella	s__	Weissella (g)	EGA
ASV233	0.538388	0.00134463	Bacteria	Firmicutes	Clostridia	Lachnospirales	Lachnospiraceae	g__	s__	Lachnospiraceae (f)	EGA
ASV363	-0.687955	6.80550029530177e-07	Bacteria	Firmicutes	Clostridia	Eubacteriales	Eubacteriaceae	Eubacterium	s__	Eubacterium (g)	EGA
ASV396	-0.67224	6.80550029530177e-07	Bacteria	Firmicutes	Bacilli	Lactobacillales	Lactobacillaceae	Leuconostoc	s__	Leuconostoc (g)	EGA
ASV7111	0.392086	0.000696353	Bacteria	p__	c__	o__	f__	g__	s__	Bacteria (k)	EGA
ASV62	0.853694	0.00734212	Bacteria	Bacteroidota	Bacteroidia	Bacteroidales	Bacteroidaceae	Bacteroides	s__	Bacteroides (g)	Sex + EGA
ASV81	-1.05032	0.000224683	Bacteria	Firmicutes	Clostridia	Oscillospirales	[Eubacterium] coprostanoligenes group	g__	s__	[Eubacterium] coprostanoligenes group (f)	Sex + EGA
ASV155	-0.987725	0.00114685	Bacteria	Firmicutes	Clostridia	Oscillospirales	Oscillospiraceae	UCG-002	s__	UCG-002 (g) (ASV155)	Sex + EGA
