## Supplemental Tables 1-10 for "Fetal sex is associated with the maternal gut microbiota composition and its metabolic function": TableS3.xlsx

### Sheet: Sheet1
feature	metadata	value	coef	stderr	N	N.not.0	pval	qval
K07559	Infant_gender	Infant_gender	0.0918808	0.0338534	485	264	0.00688672	0.147881
K07723	Infant_gender	Infant_gender	-0.224897	0.0882313	485	264	0.011117	0.159721
K00681	Infant_gender	Infant_gender	-0.101935	0.0406408	485	255	0.0124659	0.165224
K09706	Infant_gender	Infant_gender	-0.0970507	0.0388617	485	235	0.012849	0.166519
K07312	Infant_gender	Infant_gender	-0.154618	0.0620619	485	263	0.0130647	0.166962
K03724	Infant_gender	Infant_gender	0.0848736	0.03427	485	254	0.0136091	0.169039
K13829	Infant_gender	Infant_gender	0.212407	0.0865669	485	318	0.0144969	0.172344
K19222	Infant_gender	Infant_gender	-0.131129	0.0539018	485	265	0.015352	0.176563
K03186	Infant_gender	Infant_gender	-0.0602746	0.0253996	485	254	0.0180372	0.191256
K16147	Infant_gender	Infant_gender	0.216609	0.0916908	485	311	0.0185582	0.193978
K11533	Infant_gender	Infant_gender	0.216182	0.0915343	485	309	0.018589	0.194143
K05988	Infant_gender	Infant_gender	0.154566	0.0660613	485	269	0.0197086	0.199471
K01623	Infant_gender	Infant_gender	0.124604	0.0545186	485	237	0.0227196	0.214981
K18968	Infant_gender	Infant_gender	-0.23425	0.102849	485	286	0.0231919	0.216958
K01195	Infant_gender	Infant_gender	0.167421	0.0735379	485	266	0.0232488	0.217308
K08168	Infant_gender	Infant_gender	0.18791	0.0841004	485	312	0.0259223	0.23129
K10006	Infant_gender	Infant_gender	0.131131	0.0590901	485	284	0.0269445	0.235801
K10007	Infant_gender	Infant_gender	0.131131	0.0590901	485	284	0.0269445	0.235801
K03325	Infant_gender	Infant_gender	-0.06946	0.0313208	485	227	0.027046	0.23604
K10005	Infant_gender	Infant_gender	0.12896	0.0587649	485	283	0.0286804	0.242779
K11263	Infant_gender	Infant_gender	0.171081	0.0786625	485	309	0.0301299	0.251037
K00901	Infant_gender	Infant_gender	-0.0490556	0.0225832	485	269	0.0303312	0.25196
K02379	Infant_gender	Infant_gender	-0.0660478	0.0304552	485	242	0.0305997	0.252995
K19046	Infant_gender	Infant_gender	0.235518	0.108918	485	341	0.0310883	0.254831
K19123	Infant_gender	Infant_gender	0.235518	0.108918	485	341	0.0310883	0.254831
K19125	Infant_gender	Infant_gender	0.235518	0.108918	485	341	0.0310883	0.254831
K10008	Infant_gender	Infant_gender	0.120737	0.055853	485	285	0.0311379	0.254904
K16784	Infant_gender	Infant_gender	0.142286	0.0659541	485	307	0.0314773	0.256385
K19545	Infant_gender	Infant_gender	0.307264	0.144356	485	342	0.0338057	0.264152
K07310	Infant_gender	Infant_gender	-0.120984	0.0574586	485	273	0.0357618	0.271467
K08322	Infant_gender	Infant_gender	0.257096	0.124474	485	275	0.0394184	0.285915
K01118	Infant_gender	Infant_gender	-0.0699099	0.0339456	485	259	0.0399913	0.287912
K07304	Infant_gender	Infant_gender	-0.0740213	0.036377	485	254	0.0424196	0.297031
K13288	Infant_gender	Infant_gender	0.0824884	0.0405693	485	287	0.0425783	0.2973
K17723	Infant_gender	Infant_gender	-0.0969945	0.0477647	485	258	0.0428424	0.297762
K05796	Infant_gender	Infant_gender	-0.114096	0.056294	485	284	0.0432394	0.298844
K16925	Infant_gender	Infant_gender	0.10391	0.0513205	485	286	0.043453	0.299553
K01975	Infant_gender	Infant_gender	-0.108919	0.0538843	485	256	0.0438017	0.300532
K01583	Infant_gender	Infant_gender	-0.121309	0.0600965	485	284	0.044091	0.301321
K03727	Infant_gender	Infant_gender	0.141628	0.0703761	485	296	0.0447339	0.303249
K13527	Infant_gender	Infant_gender	0.141628	0.0703761	485	296	0.0447339	0.303249
K15586	Infant_gender	Infant_gender	0.0923057	0.0462008	485	262	0.0462924	0.308306
K06905	Infant_gender	Infant_gender	-0.158213	0.079652	485	291	0.0475711	0.312173
K05343	Infant_gender	Infant_gender	0.133974	0.0676707	485	291	0.0483011	0.314269
K13571	Infant_gender	Infant_gender	0.14474	0.0731847	485	296	0.0485334	0.314865
K04092	Infant_gender	Infant_gender	0.104764	0.0535115	485	283	0.0508369	0.317484
K07334	Infant_gender	Infant_gender	0.157521	0.0804367	485	283	0.0507741	0.317484
K00036	Infant_gender	Infant_gender	0.0468678	0.0240322	485	252	0.0517368	0.320149
K15830	Infant_gender	Infant_gender	-0.148696	0.0765626	485	284	0.0527073	0.322024
K15832	Infant_gender	Infant_gender	-0.148696	0.0765626	485	284	0.0527073	0.322024
K15834	Infant_gender	Infant_gender	-0.148696	0.0765626	485	284	0.0527073	0.322024
K01809	Infant_gender	Infant_gender	-0.036229	0.0186674	485	245	0.0528757	0.32261
K09913	Infant_gender	Infant_gender	-0.168147	0.0871954	485	273	0.0543996	0.325037
K02160	Infant_gender	Infant_gender	-0.0417124	0.0217296	485	259	0.0555026	0.328513
K12554	Infant_gender	Infant_gender	0.110668	0.0578794	485	260	0.0564696	0.330759
K16789	Infant_gender	Infant_gender	-0.0493393	0.0258454	485	261	0.0568593	0.331336
K03429	Infant_gender	Infant_gender	-0.0466971	0.0244783	485	265	0.0570311	0.331671
K01138	Infant_gender	Infant_gender	0.194236	0.102184	485	276	0.0579238	0.334174
K03179	Infant_gender	Infant_gender	-0.143169	0.075465	485	270	0.0584114	0.335854
K17837	Infant_gender	Infant_gender	0.226087	0.119238	485	296	0.0585515	0.336312
K16650	Infant_gender	Infant_gender	0.222126	0.117405	485	337	0.0590999	0.337349
K03752	Infant_gender	Infant_gender	-0.0626785	0.0331489	485	258	0.0592544	0.33782
K09935	Infant_gender	Infant_gender	0.0442571	0.0234513	485	249	0.0597415	0.339033
K05337	Infant_gender	Infant_gender	-0.0591567	0.0314061	485	263	0.0602261	0.339783
K09009	Infant_gender	Infant_gender	0.131114	0.0698346	485	304	0.0610602	0.342239
K10708	Infant_gender	Infant_gender	-0.0988488	0.052727	485	287	0.0614407	0.343496
K03762	Infant_gender	Infant_gender	-0.0998751	0.0533426	485	256	0.0617721	0.344002
K07461	Infant_gender	Infant_gender	-0.0350346	0.0187121	485	273	0.0617768	0.344002
K09181	Infant_gender	Infant_gender	0.151659	0.0811423	485	300	0.0622286	0.345307
K01273	Infant_gender	Infant_gender	-0.0433268	0.0232876	485	271	0.0634291	0.34875
K09925	Infant_gender	Infant_gender	0.0886006	0.0477256	485	265	0.0640046	0.351134
K02557	Infant_gender	Infant_gender	-0.0705163	0.0380034	485	256	0.0641375	0.351445
K02007	Infant_gender	Infant_gender	-0.0403661	0.0217766	485	266	0.064407	0.352472
K02405	Infant_gender	Infant_gender	-0.0772332	0.0416608	485	262	0.0643765	0.352472
K00033	Infant_gender	Infant_gender	0.0456801	0.0246543	485	255	0.0645243	0.352549
K00835	Infant_gender	Infant_gender	-0.180453	0.0976645	485	279	0.0652679	0.354061
K00432	Infant_gender	Infant_gender	-0.0464622	0.025211	485	254	0.0659588	0.356232
K01486	Infant_gender	Infant_gender	-0.0356316	0.0193384	485	262	0.0660188	0.356383
K01057	Infant_gender	Infant_gender	0.0842483	0.0457569	485	272	0.0662107	0.356494
K02387	Infant_gender	Infant_gender	-0.0729642	0.0397636	485	262	0.0671356	0.358997
K08969	Infant_gender	Infant_gender	0.116429	0.0635124	485	299	0.0674003	0.359479
K07442	Infant_gender	Infant_gender	0.0860989	0.0469831	485	280	0.0674927	0.359799
K14475	Infant_gender	Infant_gender	-0.201247	0.110285	485	302	0.0686591	0.362542
K01961	Infant_gender	Infant_gender	-0.0380951	0.0208904	485	262	0.0688436	0.362999
K02388	Infant_gender	Infant_gender	-0.0757751	0.0415658	485	262	0.0689267	0.36317
K13570	Infant_gender	Infant_gender	0.144303	0.079335	485	302	0.0695517	0.363716
K03533	Infant_gender	Infant_gender	-0.112286	0.0619034	485	271	0.0703228	0.365258
K06384	Infant_gender	Infant_gender	-0.0712279	0.0392895	485	261	0.0704757	0.36537
K01697	Infant_gender	Infant_gender	0.20402	0.112668	485	338	0.0708001	0.366369
K02556	Infant_gender	Infant_gender	-0.0758598	0.041907	485	260	0.0708951	0.366775
K02416	Infant_gender	Infant_gender	-0.0778708	0.0430266	485	263	0.0709515	0.366981
K07150	Infant_gender	Infant_gender	-0.0359583	0.0198814	485	263	0.0711361	0.367092
K02408	Infant_gender	Infant_gender	-0.0759265	0.0420576	485	264	0.0716587	0.368572
K00886	Infant_gender	Infant_gender	0.130772	0.0725592	485	290	0.0721333	0.369162
K02390	Infant_gender	Infant_gender	-0.0730028	0.0405896	485	260	0.0727202	0.370511
K02397	Infant_gender	Infant_gender	-0.0732558	0.0407569	485	277	0.0729073	0.370819
K09951	Infant_gender	Infant_gender	-0.0399849	0.0222465	485	272	0.0729112	0.370819
K02421	Infant_gender	Infant_gender	-0.0760656	0.0423515	485	265	0.0731182	0.371452
K07181	Infant_gender	Infant_gender	-0.100312	0.0560172	485	267	0.0739693	0.373727
K01534	Infant_gender	Infant_gender	-0.0342873	0.0191594	485	265	0.0741562	0.374247
K02077	Infant_gender	Infant_gender	0.092055	0.0515058	485	287	0.0745277	0.37544
K01420	Infant_gender	Infant_gender	-0.0397649	0.0222784	485	268	0.0749117	0.376692
K16923	Infant_gender	Infant_gender	-0.0445332	0.0249677	485	277	0.0751195	0.377311
K02392	Infant_gender	Infant_gender	-0.0745802	0.0418779	485	262	0.0755661	0.378272
K02415	Infant_gender	Infant_gender	-0.254178	0.142805	485	315	0.075729	0.378482
K16370	Infant_gender	Infant_gender	-0.102826	0.0578141	485	268	0.0759491	0.379151
K02412	Infant_gender	Infant_gender	-0.0737976	0.0415776	485	262	0.0765462	0.380676
K02419	Infant_gender	Infant_gender	-0.073609	0.0414878	485	262	0.0766627	0.380824
K02420	Infant_gender	Infant_gender	-0.0739946	0.0417069	485	262	0.0766749	0.380824
K02409	Infant_gender	Infant_gender	-0.0649305	0.0366082	485	266	0.0767576	0.38098
K02008	Infant_gender	Infant_gender	-0.038295	0.0216061	485	266	0.076964	0.381478
K00375	Infant_gender	Infant_gender	-0.0425824	0.0241021	485	279	0.0779095	0.384432
K17195	Infant_gender	Infant_gender	0.11805	0.066839	485	257	0.0780057	0.384567
K07307	Infant_gender	Infant_gender	-0.0877942	0.0497307	485	274	0.0781378	0.384995
K01997	Infant_gender	Infant_gender	-0.0467423	0.026482	485	272	0.0781936	0.385043
K05814	Infant_gender	Infant_gender	0.0746852	0.0423175	485	269	0.078224	0.385043
K06297	Infant_gender	Infant_gender	-0.11381	0.0645288	485	282	0.0784207	0.38528
K19411	Infant_gender	Infant_gender	-0.0539085	0.0306214	485	267	0.0789671	0.386883
K02400	Infant_gender	Infant_gender	-0.0696053	0.0395774	485	258	0.0792675	0.387174
K02849	Infant_gender	Infant_gender	0.180964	0.102934	485	292	0.0793806	0.387174
K01995	Infant_gender	Infant_gender	-0.0453448	0.0258051	485	270	0.0795244	0.387281
K02050	Infant_gender	Infant_gender	-0.0401405	0.0228722	485	263	0.0799026	0.388443
K03408	Infant_gender	Infant_gender	-0.0705913	0.0402812	485	259	0.0803369	0.389617
K00974	Infant_gender	Infant_gender	-0.0404897	0.0231479	485	267	0.0809035	0.391171
K02410	Infant_gender	Infant_gender	-0.0717004	0.0410061	485	261	0.0810156	0.391288
K06402	Infant_gender	Infant_gender	-0.0686474	0.0392683	485	262	0.081079	0.391443
K09775	Infant_gender	Infant_gender	-0.0530774	0.030364	485	273	0.0811009	0.391443
K15024	Infant_gender	Infant_gender	-0.0413245	0.0236404	485	281	0.0811002	0.391443
K02445	Infant_gender	Infant_gender	0.120459	0.0690024	485	280	0.0815023	0.392106
K19405	Infant_gender	Infant_gender	-0.0471051	0.0270964	485	271	0.0827809	0.39569
K03666	Infant_gender	Infant_gender	-0.0695751	0.0400989	485	260	0.083371	0.397061
K06937	Infant_gender	Infant_gender	-0.0552634	0.0318804	485	226	0.0836604	0.398098
K06208	Infant_gender	Infant_gender	-0.101463	0.0585861	485	279	0.0839457	0.398859
K09768	Infant_gender	Infant_gender	-0.0433651	0.0250422	485	270	0.0839775	0.398924
K08300	Infant_gender	Infant_gender	0.0581052	0.0335675	485	265	0.0840992	0.399247
K00131	Infant_gender	Infant_gender	-0.126021	0.0728199	485	259	0.0841721	0.399337
K01998	Infant_gender	Infant_gender	-0.0456071	0.0263674	485	274	0.0843348	0.399768
K07006	Infant_gender	Infant_gender	0.116667	0.0676152	485	305	0.0850923	0.401647
K00010	Infant_gender	Infant_gender	0.0714175	0.0414502	485	215	0.0855418	0.402883
K01834	Infant_gender	Infant_gender	0.0507151	0.0295316	485	282	0.0865699	0.406381
K02492	Infant_gender	Infant_gender	-0.0340998	0.0198604	485	258	0.0866321	0.406415
K07301	Infant_gender	Infant_gender	-0.0378402	0.0221	485	269	0.0875057	0.408103
K10805	Infant_gender	Infant_gender	0.0782864	0.0458046	485	284	0.088076	0.409001
K07089	Infant_gender	Infant_gender	-0.0341157	0.0199701	485	263	0.0882243	0.409138
K01996	Infant_gender	Infant_gender	-0.0441252	0.0258328	485	274	0.0882663	0.409248
K02049	Infant_gender	Infant_gender	-0.0414426	0.0242658	485	264	0.0883135	0.409288
K10200	Infant_gender	Infant_gender	-0.0375845	0.0220378	485	269	0.0887607	0.410343
K00952	Infant_gender	Infant_gender	-0.132936	0.077953	485	256	0.0887825	0.410359
K00537	Infant_gender	Infant_gender	-0.0377253	0.0221345	485	259	0.0889647	0.410893
K02401	Infant_gender	Infant_gender	-0.070469	0.0413901	485	263	0.0893023	0.411734
K06910	Infant_gender	Infant_gender	0.0553973	0.0325455	485	267	0.089379	0.411917
K01962	Infant_gender	Infant_gender	-0.0520158	0.0306066	485	254	0.0898773	0.413016
K07726	Infant_gender	Infant_gender	-0.0414407	0.024418	485	274	0.0903231	0.414417
K08679	Infant_gender	Infant_gender	0.152878	0.0901559	485	297	0.0905947	0.414907
K16148	Infant_gender	Infant_gender	0.21762	0.128329	485	341	0.0905769	0.414907
K00754	Infant_gender	Infant_gender	-0.0470662	0.0277954	485	264	0.0910493	0.416179
K13626	Infant_gender	Infant_gender	-0.070841	0.0418625	485	263	0.091255	0.416679
K02411	Infant_gender	Infant_gender	-0.0620938	0.0367504	485	263	0.0917562	0.417769
K06023	Infant_gender	Infant_gender	-0.0410386	0.024345	485	272	0.0925054	0.420105
K01920	Infant_gender	Infant_gender	-0.188457	0.111831	485	292	0.0926035	0.420163
K02057	Infant_gender	Infant_gender	-0.04002	0.0237753	485	268	0.0929787	0.421092
K04561	Infant_gender	Infant_gender	0.215067	0.127794	485	291	0.0930447	0.421305
K01684	Infant_gender	Infant_gender	0.0727693	0.0432567	485	261	0.0931715	0.42147
K07015	Infant_gender	Infant_gender	-0.0423667	0.0251967	485	279	0.0933316	0.421732
K16786	Infant_gender	Infant_gender	-0.0380055	0.0226053	485	263	0.0933664	0.421732
K01439	Infant_gender	Infant_gender	-0.0328751	0.0195967	485	271	0.094084	0.423854
K02037	Infant_gender	Infant_gender	-0.035015	0.0208982	485	263	0.0944905	0.425056
K03412	Infant_gender	Infant_gender	-0.0690489	0.04121	485	261	0.0944841	0.425056
K07658	Infant_gender	Infant_gender	-0.0388423	0.0232214	485	269	0.0950429	0.426289
K01235	Infant_gender	Infant_gender	0.205308	0.122817	485	298	0.0952471	0.426761
K00662	Infant_gender	Infant_gender	-0.0717243	0.0429165	485	273	0.0953274	0.426912
K15524	Infant_gender	Infant_gender	0.27155	0.162526	485	305	0.0954155	0.427085
K04769	Infant_gender	Infant_gender	-0.0450356	0.0269756	485	274	0.0956759	0.427734
K01449	Infant_gender	Infant_gender	-0.0499154	0.0299191	485	263	0.0959035	0.428322
K00805	Infant_gender	Infant_gender	-0.0389733	0.0233636	485	261	0.095949	0.428353
K02038	Infant_gender	Infant_gender	-0.0346745	0.0207983	485	267	0.0961349	0.428838
K02398	Infant_gender	Infant_gender	-0.0713191	0.042776	485	266	0.0961169	0.428838
K04749	Infant_gender	Infant_gender	-0.051616	0.0309705	485	247	0.096247	0.429011
K10202	Infant_gender	Infant_gender	-0.0322003	0.019331	485	273	0.096423	0.429349
K00598	Infant_gender	Infant_gender	-0.0858546	0.0515485	485	293	0.0964676	0.429461
K02039	Infant_gender	Infant_gender	-0.0348954	0.0209531	485	270	0.0964879	0.429466
K11072	Infant_gender	Infant_gender	-0.0357557	0.0215061	485	267	0.0970526	0.431117
K02417	Infant_gender	Infant_gender	-0.0660799	0.0397538	485	260	0.097124	0.431262
K06213	Infant_gender	Infant_gender	-0.0339149	0.0204364	485	281	0.0976652	0.43194
K07098	Infant_gender	Infant_gender	-0.0341494	0.0205767	485	270	0.0976496	0.43194
K03563	Infant_gender	Infant_gender	-0.063305	0.0381568	485	269	0.097758	0.432062
K07464	Infant_gender	Infant_gender	-0.0371457	0.0224368	485	278	0.0984674	0.433462
K06385	Infant_gender	Infant_gender	-0.0445651	0.0269259	485	275	0.0985619	0.433665
K06333	Infant_gender	Infant_gender	-0.0414293	0.0250335	485	268	0.0985922	0.433712
K04083	Infant_gender	Infant_gender	-0.0366194	0.0221409	485	263	0.0988015	0.434072
K04487	Infant_gender	Infant_gender	-0.0405732	0.0245553	485	269	0.0991277	0.434645
K07749	Infant_gender	Infant_gender	0.128179	0.077646	485	300	0.0994344	0.435351
K06907	Infant_gender	Infant_gender	-0.0647151	0.0392054	485	256	0.0994641	0.435367
K19126	Infant_gender	Infant_gender	0.120052	0.0727319	485	322	0.0994772	0.435367
K01963	Infant_gender	Infant_gender	-0.0378836	0.0229614	485	266	0.0996253	0.435672
K07584	Infant_gender	Infant_gender	-0.037117	0.0225014	485	267	0.0996951	0.435723
K01752	Infant_gender	Infant_gender	-0.0343141	0.0208071	485	262	0.0997755	0.435829
K07090	Infant_gender	Infant_gender	-0.039127	0.0237335	485	263	0.0998887	0.436138
K06183	Infant_gender	Infant_gender	-0.0349399	0.0211988	485	279	0.0999694	0.436405
