## Supplemental Tables 1-10 for "Fetal sex is associated with the maternal gut microbiota composition and its metabolic function": TableS4.xlsx

### Sheet: GSEA_fetalsex_split
	ID	Description	BgRatio	RichFactor	FoldEnrichment	zScore	pvalue	p.adjust	qvalue	geneID	Count	GeneRatio	Positive_KEGGs	Negative_KEGGs
1	map02040	Flagellar assembly	55/13584	0.4	48.5143	32.1932	1.68726429130666e-32	1.48479257634986e-30	1.17220466553936e-30	K02387/K02388/K02390/K02392/K02397/K02398/K02400/K02401/K02405/K02408/K02409/K02410/K02411/K02412/K02415/K02416/K02417/K02419/K02420/K02421/K02556/K02557	22	0.196429		K02387/K02388/K02390/K02392/K02397/K02398/K02400/K02401/K02405/K02408/K02409/K02410/K02411/K02412/K02415/K02416/K02417/K02419/K02420/K02421/K02556/K02557
2	map02030	Bacterial chemotaxis	26/13584	0.269231	32.6538	14.7301	1.23890875760893e-09	5.45119853347932e-08	4.30357778958894e-08	K02410/K02416/K02417/K02556/K02557/K03408/K03412	7	0.0625		K02410/K02416/K02417/K02556/K02557/K03408/K03412
3	map01200	Carbon metabolism	365/13584	0.0410959	4.98434	7.0355	3.03522861422047e-07	8.90333726838004e-06	7.02895047503688e-06	K00033/K00036/K00131/K00886/K01057/K01623/K01752/K01834/K01961/K01962/K01963/K02160/K11263/K15024/K16370	15	0.133929	K00033/K00036/K00886/K01057/K01623/K01834/K11263	K00131/K01752/K01961/K01962/K01963/K02160/K15024/K16370
4	map00061	Fatty acid biosynthesis	39/13584	0.153846	18.6593	10.0695	7.17705189047583e-07	1.57895141590468e-05	1.24654059150369e-05	K01961/K01962/K01963/K02160/K11263/K11533	6	0.0535714	K11263/K11533	K01961/K01962/K01963/K02160
5	map01212	Fatty acid metabolism	84/13584	0.0714286	8.66327	6.42358	6.61915844311603e-05	0.00116497	0.000919715	K01961/K01962/K01963/K02160/K11263/K11533	6	0.0535714	K11263/K11533	K01961/K01962/K01963/K02160
6	map00030	Pentose phosphate pathway	88/13584	0.0681818	8.26948	6.23782	8.5925405078639e-05	0.00126024	0.000994926	K00033/K00036/K00131/K01057/K01623/K16370	6	0.0535714	K00033/K00036/K01057/K01623	K00131/K16370
7	map00480	Glutathione metabolism	57/13584	0.0877193	10.6391	6.64912	0.000103656	0.00130311	0.00102877	K00033/K00036/K00432/K00681/K01920	5	0.0446429	K00033/K00036	K00432/K00681/K01920
8	map00640	Propanoate metabolism	97/13584	0.0618557	7.50221	5.85976	0.000147557	0.00149993	0.00118416	K01961/K01962/K01963/K02160/K11263/K15024	6	0.0535714	K11263	K01961/K01962/K01963/K02160/K15024
9	map01230	Biosynthesis of amino acids	238/13584	0.0378151	4.58643	5.0894	0.000153402	0.00149993	0.00118416	K01439/K01623/K01697/K01752/K01834/K04092/K06208/K13829/K16370	9	0.0803571	K01623/K01697/K01834/K04092/K13829	K01439/K01752/K06208/K16370
10	map00620	Pyruvate metabolism	133/13584	0.0451128	5.47154	4.72494	0.000805887	0.00709181	0.0055988	K01961/K01962/K01963/K02160/K11263/K15024	6	0.0535714	K11263	K01961/K01962/K01963/K02160/K15024
11	map02026	Biofilm formation - Escherichia coli	61/13584	0.0655738	7.95316	4.96251	0.00159199	0.0127359	0.0100547	K02398/K02405/K03563/K18968	4	0.0357143		K02398/K02405/K03563/K18968
12	map00010	Glycolysis / Gluconeogenesis	106/13584	0.0471698	5.72102	4.44905	0.00182282	0.0133673	0.0105531	K00131/K00886/K01623/K01834/K16370	5	0.0446429	K00886/K01623/K01834	K00131/K16370
13	map00720	Carbon fixation pathways in prokaryotes	117/13584	0.042735	5.18315	4.14335	0.00280612	0.0189953	0.0149963	K01961/K01962/K01963/K02160/K15024	5	0.0446429		K01961/K01962/K01963/K02160/K15024
14	map01240	Biosynthesis of cofactors	375/13584	0.024	2.91086	3.42137	0.00381859	0.0240026	0.0189494	K01195/K01809/K01920/K02492/K03179/K03186/K04487/K08679/K19222	9	0.0803571	K01195/K08679	K01809/K01920/K02492/K03179/K03186/K04487/K19222
